# Benchmark of tools for *in silico* prediction of MHC class I and class II genotypes from NGS data

**DOI:** 10.1101/2022.04.28.489842

**Authors:** Arne Claeys, Jasper Staut, Peter Merseburger, Kathleen Marchal, Jimmy Van den Eynden

## Abstract

The Human Leukocyte Antigen (HLA) genes are a group of highly polymorphic genes that are located in the Major Histocompatibility Complex (MHC) region on chromosome 6. The HLA genotype affects the presentability of tumour antigens to the immune system. While knowledge of these genotypes is of utmost importance to study differences in immune responses between cancer patients, gold standard, PCR-derived genotypes are rarely available in large Next Generation Sequencing (NGS) datasets. Therefore, a variety of methods for *in silico* NGS-based HLA genotyping have been developed, bypassing the need to determine these genotypes with separate experiments. However, there is currently no consensus on the best performing tool. Here, we compiled a list of 13 HLA callers and evaluated their accuracy on three different datasets. Based on these results, best-practice guidelines were constructed, and consensus HLA allele predictions were made for DNA and RNA samples from The Cancer Genome Atlas (TCGA).
