## Supplementary tables S1-S4 for "Benchmark of tools for *in silico* prediction of MHC class I and class II genotypes from NGS data": S4.xlsx

### Sheet: Sheet1
		Lee			Kiyotani			Bauer		Yu		Liu*	Yi*	Chen*								Chen								Our study
		A	B	C	A	B	C	class I	class I+II	class I	class II	class I+II	class I	A	B	C	class I	DQA1	DQB1	DRB1	class II	A	B	C	DPA1	DPB1	DQA1	DQB1	DRB1	A	B	C	class I	DQA1	DQB1	DRB1	class II
HLA*LA	DNA	81.6	83.8	48.3										98.2	100	99.1	99.1	100	99.1	100	99.7	96.4	100	98.2			100	98.2	100	89.9	97.2	96.2	94.4	97.1	93.2	97	95.7
HLA-HD	DNA	81.7	75	73.3								100		100	99.1	99.1	99.4	94.6	100	100	98.6	100	98.2	98.2	100	96.4	89.3	100	100	84.3	93.4	90.1	89.3	99.3	91.1	98.2	96.2
HLAminer	DNA							26	26	31.8	56.8	68																		31.3	22.2	25.8	26.4	56.2	48.9	56.4	53.8
HLAscan	DNA	54.7	41.5	10.3								78																		59.1	60.7	59.5	59.8	92.9	61.3	68.4	74.2
HLA-VBSeq	DNA							86	68	60.3	54.1	35																		68.2	58.7	62.2	63	79.4	50	51.3	60.2
Kourami	DNA	57.2	53.9	58																										83.4	76.1	79.6	79.7	94.1	71.6	95	86.9
Optitype	DNA	91.9	85.4	89.7	97.3	96.6	97.7	98		88.8			99																	98	97.6	98.4	98
PHLAT	DNA	60.7	67.9	73	79.1	85.1	92.8	88	73				94																	82.4	90.1	96.7	89.7	99.3	93	81.3	91.2
Polysolver	DNA				93.4	92.5	96.1						96	100	95.5	97.3	97.6					100	91.1	94.6						94.9	91.8	98	94.9
xHLA	DNA													54.5	41.8	45.5	47.2		48.2	58.2	56.7	34.5	20	18.2		36.3		29.1	36.3	94.6	93	86.5	91.4		89.9	94.2	92
arcasHLA	RNA									96.5	92.7																			99.6	99.1	99.6	99.4	100	96.1	98.2	98.1
HLA-HD	RNA																													98.4	98	97.7	98	100	99.1	99.2	99.4
HLAforest	RNA									81.8	88.7																			90.8	71.2	76.9	79.6	92.5	88.5	89.8	90.3
HLAminer	RNA							20	20	37.7	50.6																			45.6	48.8	39.2	44.5	59.4	77.6	47.9	61.7
Optitype	RNA							99		54.9			96.4																	99.3	98.7	99.6	99.2
PHLAT	RNA							96	81				84.5																	98.5	94.6	93	95.4	100	98.4	98.2	98.9
seq2HLA	RNA							95	79	96.5	88.7		91.1																	98	95	94.6	95.9	89.6	81.5	92.1	87.8
